# RNA polymerase III transcription-associated polyadenylation promotes the accumulation of noncoding retrotransposons during infection

**DOI:** 10.1101/2025.05.14.654096

**Authors:** Azra Lari, Sahil B. Shah, Xiaowen Mao, Priyanka Sanghrajka, John Karijolich, Liana F. Lareau, Britt A. Glaunsinger

**Author notes:** A.L and S.B.S contributed equally to this work.

## Abstract

The accumulation of RNA Polymerase III (Pol III) transcribed short interspersed nuclear element (SINE) retrotransposon RNA is a hallmark of various cellular stressors, including DNA virus infection. However, the molecular mechanisms driving the induction of these normally repressed loci are largely undefined. Here, we reveal that in addition to Pol III transcriptional induction, gammaherpesvirus infection stimulates mRNA-like 3’ end processing of SINE RNAs that leads to their stabilization. We developed a convolutional neural network (CNN)-based model that identified a polyadenylation-associated motif as the key hallmark of infection-induced SINEs. Indeed, mRNA polyadenylation machinery is recruited in a Pol III-dependent manner to virus-induced loci, including B2 SINE and tRNA genes. Infection causes enhanced polyadenylation of SINE ncRNA, which is required for its stable accumulation. This virus-host interaction therefore highlights an inducible, coupled relationship between Pol III transcription and mRNA-like polyadenylation. It also reveals that co-option of the polyadenylation machinery by Pol III is a mechanism to increase the abundance of noncoding RNA during pathogenic stress.

**SIGNIFICANCE:** Short interspersed nuclear elements (SINEs) are hyperabundant and transcribed by RNA polymerase III (Pol III) to produce noncoding retrotransposons. Although generally not detectable in healthy somatic cells, SINE RNA expression is upregulated during stress, including viral infection and inflammatory diseases. We used gammaherpesvirus infection to uncover pathways leading to increased SINE RNA expression. Using a newly developed deep learning model and genomics analyses, we reveal that infection-induced accumulation of SINEs is driven by increased Pol III transcription and Pol III-dependent recruitment of polyadenylation machinery. This stimulates polyadenylation of SINEs, which is a known stabilizer of these noncoding transcripts. Our findings suggest that inducible alterations to Pol III transcript 3’ end processing modulate the abundance of noncoding retrotransposons during pathogenic stress.
