## Supplementary material for "RNA polymerase III transcription-associated polyadenylation promotes the accumulation of noncoding retrotransposons during infection": Dataset S2

### Sheet: B2 SINE-MS
B2 SINE - ChIRP coupled to mass spectrometry (ChIRP-MS)
	Control oligo				B2 oligo - replicate 1				B2 oligo - replicate 2
Acc #	Num Unique	Peptide Count	% Cov	Best Expect Val	Num Unique	Peptide Count	% Cov	Best Expect Val	Num Unique	Peptide Count	% Cov	Best Expect Val	Protein MW	Species	Protein Name
P60710	58	118	93.6	6.8e-10	63	225	97.9	5e-11	66	126	95.2	7e-10	41737.1	MOUSE	Actin, cytoplasmic 1
P63260	58	115	93.6	1.5e-09	61	222	97.9	5e-11	62	121	95.2	9.3e-10	41793.2	MOUSE	Actin, cytoplasmic 2
Q9QXS1	48	50	18.1	2.8e-08	90	100	29.3	1.5e-11	15	17	6.2	2.1e-06	534220	MOUSE	Plectin
P20152	42	59	83.5	2e-09	52	90	86.7	3.2e-09	23	28	68.9	5.9e-08	53688.1	MOUSE	Vimentin
Q9WTI7	50	54	55	1.3e-07	42	46	41.1	5.7e-08	31	33	35.4	4.7e-07	121945	MOUSE	Unconventional myosin-Ic
Q5SUA5	27	31	36.7	2.7e-08	30	34	41.2	1.8e-10	9	9	12.5	1e-06	117228	MOUSE	Unconventional myosin-Ig
Q8VDD5	23	25	21.1	6.2e-08	26	27	22	9.1e-08	21	22	17	1.1e-07	226374	MOUSE	Myosin-9
P62880	14	18	73.5	6e-10	18	25	74.4	2.3e-10	6	7	33.2	1e-06	37331.4	MOUSE	Guanine nucleotide-binding protein G(I)/G(S)/G(T) subunit beta-2
P08752	18	22	64.5	1.8e-08	18	23	68.2	3.3e-08	15	17	47.9	7.5e-08	40489.3	MOUSE	Guanine nucleotide-binding protein G(i) subunit alpha-2
P25911	22	22	61.7	2.2e-09	21	22	56.8	4.8e-09	13	13	32.2	2.5e-09	58812.8	MOUSE	Tyrosine-protein kinase Lyn
Q99104	13	13	13.2	1e-07	19	21	17.1	1.2e-09					215540	MOUSE	Unconventional myosin-Va
P62137	7	7	32.4	6e-07	17	19	62.1	4.4e-08	4	4	20.9	1.7e-07	37540.4	MOUSE	Serine/threonine-protein phosphatase PP1-alpha catalytic subunit
Q99JY9	11	11	35.2	7.7e-08	15	18	54.3	1.1e-08	7	7	28.7	1.1e-08	47357.6	MOUSE	Actin-related protein 3
Q9EPU4					17	17	21.9	2.9e-06	19	21	16.6	1.7e-07	160820	MOUSE	Cleavage and polyadenylation specificity factor subunit 1
O35218					17	17	33.9	9.3e-07	18	20	35.2	1.8e-07	88383.4	MOUSE	Cleavage and polyadenylation specificity factor subunit 2
P62874	11	13	55.6	6e-10	13	17	60.9	2.3e-10	4	4	18.2	2.1e-06	37377.3	MOUSE	Guanine nucleotide-binding protein G(I)/G(S)/G(T) subunit beta-1
P61161	7	8	27.9	8.6e-06	14	16	52	8.7e-07	5	6	24.6	2.4e-06	44761.2	MOUSE	Actin-related protein 2
P62141	6	6	29.1	6e-07	14	16	65.4	4.4e-08	3	3	13.8	1.7e-07	37187.2	MOUSE	Serine/threonine-protein phosphatase PP1-beta catalytic subunit
Q5SYD0	9	10	14.2	2.4e-08	13	15	20.8	3.6e-08	17	18	25.7	1.4e-07	116082	MOUSE	Unconventional myosin-Id
P10810	11	13	36.1	3.1e-07	12	15	34.2	4.1e-08	13	16	37.2	1.7e-07	39204.3	MOUSE	Monocyte differentiation antigen CD14
Q6R891	9	10	19.6	3.6e-08	12	15	26.9	2.5e-07	6	6	16.6	1.1e-05	89521	MOUSE	Neurabin-2
P19973	7	7	26.4	1.9e-08	14	15	57.6	3.1e-09	1	1	8.8	6.2e-08	36714.1	MOUSE	Lymphocyte-specific protein 1
Q9D824					11	14	39.9	4.2e-08	15	19	32.5	3.8e-08	64959.2	MOUSE	Pre-mRNA 3'-end-processing factor FIP1
P62204	5	7	57	7.2e-08	10	13	71.8	4.1e-08	4	6	57	7.5e-06	16837.7	MOUSE	Calmodulin
Q5SXY1	10	10	16.3	1e-06	12	12	23	4.4e-06	7	7	13.2	7.8e-07	118102	MOUSE	Cytospin-B
P13020	10	10	25.9	3.4e-07	12	12	29.4	3.4e-07					85942.3	MOUSE	Gelsolin
Q9DBR7	8	8	12.9	4.6e-05	11	11	18.3	2.8e-05	8	9	12.9	2.4e-05	114997	MOUSE	Protein phosphatase 1 regulatory subunit 12A
P57780					11	11	21.6	4.8e-06	4	4	5.8	2.1e-05	104978	MOUSE	Alpha-actinin-4
Q8CAQ8					10	10	20.9	1.1e-05	1	1	3.7	0.0017	83900.8	MOUSE	Mitochondrial inner membrane protein
Q9DC51	10	11	38.7	1.8e-08	8	9	39	7.7e-08	7	8	26.3	1.6e-07	40538.5	MOUSE	Guanine nucleotide-binding protein G(k) subunit alpha
P47757	5	6	26	5e-06	9	9	37.9	7e-07	3	3	18.8	6.9e-05	31345.7	MOUSE	F-actin-capping protein subunit beta
P47753	10	10	55.6	2.4e-06	9	9	49.7	8e-07	3	3	12.9	8.8e-05	32940	MOUSE	F-actin-capping protein subunit alpha-1
Q9WV32	6	6	28.2	4e-11	8	9	37.6	5.5e-10	1	1	5.4	0.0078	41064.3	MOUSE	Actin-related protein 2/3 complex subunit 1B
P58242	10	11	37.7	1.2e-07	8	9	29.6	1.3e-08	1	1	5.7	0.0014	51600	MOUSE	Acid sphingomyelinase-like phosphodiesterase 3b
P63017	4	4	14.4	1.9e-06	8	8	18.9	5.5e-07	4	4	12.8	1.2e-06	70871.6	MOUSE	Heat shock cognate 71 kDa protein
P14206	6	6	30.5	2.5e-06	8	8	39.7	1.6e-06	1	1	8.5	0.0092	32838.4	MOUSE	40S ribosomal protein SA
Q8BQ30	3	3	6.9	3e-05	7	7	21.9	2.2e-05	7	7	21.7	1.4e-06	65630.1	MOUSE	Phostensin
Q9DC53	6	6	17.9	1.9e-07	7	7	22.9	1.3e-06					63123.2	MOUSE	Copine-8
Q9QXK7					6	6	19.4	7.7e-07	14	15	31.9	5e-08	77505.7	MOUSE	Cleavage and polyadenylation specificity factor subunit 3
Q8K4P0					6	6	8.7	4.1e-07	8	8	10.2	2.4e-07	145268	MOUSE	pre-mRNA 3' end processing protein WDR33
Q91W39					6	6	22.5	5.1e-08	6	6	22.1	8e-08	65319.6	MOUSE	Nuclear receptor coactivator 5
P62960	6	8	48.4	8.8e-09	5	6	38.2	3.4e-08	2	3	10.9	2.5e-05	35730.2	MOUSE	Nuclease-sensitive element-binding protein 1
Q9JM76	3	3	19.1	0.0013	6	6	32	0.00019	2	2	14	0.0012	20524.9	MOUSE	Actin-related protein 2/3 complex subunit 3
Q64523					5	6	61.2	7.8e-08	2	2	28.7	1.4e-06	13988.5	MOUSE	Histone H2A type 2-C
Q9EPK2	4	4	30.8	6.4e-07	5	6	45.2	9.8e-06					39377.3	MOUSE	Protein XRP2
Q9JHJ0	5	5	16.2	1e-07	6	6	22.2	2.4e-08					39503	MOUSE	Tropomodulin-3
P62264					5	6	42.4	1.1e-05					16272.9	MOUSE	40S ribosomal protein S14
P54116	4	4	23.2	4e-07	4	5	29.9	4.8e-07	5	6	26.1	4.7e-07	31375.5	MOUSE	Erythrocyte band 7 integral membrane protein
P47955	1	1	28.9	0.00012	2	5	71.1	8.6e-07	2	3	43	9.4e-06	11475	MOUSE	60S acidic ribosomal protein P1
P63276					4	5	36.3	1.1e-07					15524.2	MOUSE	40S ribosomal protein S17
P32067					5	5	20	2.8e-07					47756.9	MOUSE	Lupus La protein homolog
E9Q634	4	4	6.6	0.00027	4	4	6.6	9.5e-07	9	10	14.6	2e-05	126819	MOUSE	Unconventional myosin-Ie
O08784	4	4	5.5	9.6e-09	4	4	5.1	0.00048	6	8	8	0.00021	135002	MOUSE	Treacle protein
Q9ERG0	5	5	10.8	1.3e-06	4	4	6.5	5.3e-06	7	8	14.7	3.7e-06	84060.5	MOUSE	LIM domain and actin-binding protein 1
P62835	2	2	13.6	0.00031	4	4	28.8	8e-07					20987.4	MOUSE	Ras-related protein Rap-1A
Q9D8E6	4	5	15	1.5e-07	4	4	14.3	5.5e-09					47154.1	MOUSE	60S ribosomal protein L4
P07091	3	4	29.7	6.1e-06	3	3	29.7	1.7e-05	6	7	80.2	2.3e-07	11721.5	MOUSE	Protein S100-A4
Q61937	3	5	24.3	6.9e-07	2	3	19.2	0.0066	4	6	29.1	1.6e-09	32560.3	MOUSE	Nucleophosmin
Q60605	4	5	43.7	1.6e-06	3	3	26.5	3.8e-07	4	5	35.1	2.9e-06	16930.2	MOUSE	Myosin light polypeptide 6
P09405	6	7	13.2	3.3e-07	3	3	8.5	2.3e-06	5	5	13.9	5e-06	76723.7	MOUSE	Nucleolin
P47754	4	4	19.2	3.1e-05	3	3	12.9	7.2e-06	4	4	19.2	1.5e-05	32967.3	MOUSE	F-actin-capping protein subunit alpha-2
P63323	3	4	31.8	9.4e-09	2	3	24.2	5.8e-09	2	3	25	3.8e-10	14525.1	MOUSE	40S ribosomal protein S12
P59999	3	3	30.4	0.00013	3	3	30.4	0.00029	2	2	24.4	0.00027	19667.2	MOUSE	Actin-related protein 2/3 complex subunit 4
P22752					3	3	35.4	7.8e-08	2	2	28.5	1.4e-06	14135.6	MOUSE	Histone H2A type 1
P35979	1	1	5.5	5e-05	3	3	23.6	3.8e-07	1	1	5.5	0.00013	17804.7	MOUSE	60S ribosomal protein L12
Q9CPR4	2	2	21.2	0.0009	3	3	26.1	0.0014	1	1	6	0.002	21423.3	MOUSE	60S ribosomal protein L17
O08603	2	3	13.4	3.6e-05	3	3	18.2	0.0052	1	1	7.5	0.00038	28625.2	MOUSE	Retinoic acid early-inducible protein 1-beta
Q9D6P8	1	1	9.4	1.4e-05	3	3	44.3	1.9e-05					16701.6	MOUSE	Calmodulin-like protein 3
Q9CXW4	1	1	7.9	2.7e-07	3	3	24.7	6.2e-07					20252.6	MOUSE	60S ribosomal protein L11
Q9CVB6	1	1	7.7	0.00052	3	3	13	0.00073					34357.4	MOUSE	Actin-related protein 2/3 complex subunit 2
P61358	1	1	5.1	0.0061	3	3	28.7	0.00086					15797.9	MOUSE	60S ribosomal protein L27
P29341	2	2	4.7	1.4e-07	3	3	4.9	0.0017					70671.5	MOUSE	Polyadenylate-binding protein 1
P47911	2	2	6.1	0.00099	3	3	12.8	4.5e-05					33509.9	MOUSE	60S ribosomal protein L6
Q60930					3	3	11.9	1.3e-05					31733.1	MOUSE	Voltage-dependent anion-selective channel protein 2
P28656					3	3	24.8	1.6e-07					45345.5	MOUSE	Nucleosome assembly protein 1-like 1
P62843					2	3	33.8	7.4e-09					17040.3	MOUSE	40S ribosomal protein S15
P14148					3	3	18.1	2.8e-05					31419.9	MOUSE	60S ribosomal protein L7
Q2KN98					3	3	4	1.7e-05					124489	MOUSE	Cytospin-A
Q9DAS9					3	3	61.1	0.0015					7997.3	MOUSE	Guanine nucleotide-binding protein G(I)/G(S)/G(O) subunit gamma-12
Q60749					2	2	3.8	0.0006	8	10	17.2	6.4e-05	48371	MOUSE	KH domain-containing, RNA-binding, signal transduction-associated protein 1
Q8R081					1	2	4.9	1.6e-05	7	8	34.3	7.5e-07	63964.2	MOUSE	Heterogeneous nuclear ribonucleoprotein L
Q8BQZ5					2	2	30.8	4.5e-05	7	7	56.9	6.9e-06	23653.7	MOUSE	Cleavage and polyadenylation specificity factor subunit 4
P10854	3	3	32.5	8.1e-08	2	2	19	8.2e-09	5	5	43.7	1.3e-05	13936.3	MOUSE	Histone H2B type 1-M
P10853	3	3	32.5	8.1e-08	2	2	19	8.2e-09	5	5	43.7	1.3e-05	13936.3	MOUSE	Histone H2B type 1-F/J/L
Q9R0U0					2	2	10.7	1.5e-07	4	5	18.7	1.5e-05	31300.8	MOUSE	Serine/arginine-rich splicing factor 10
P62082	2	2	19.6	0.0002	2	2	29.4	4.5e-05	2	2	19.6	9e-05	22127	MOUSE	40S ribosomal protein S7
Q9JKB3	4	4	22.7	0.0002	2	2	10.5	7.6e-05	2	2	19.1	2.4e-08	38813.9	MOUSE	Y-box-binding protein 3
P42669	6	7	25.5	8.7e-07	2	2	18.4	4.5e-07	2	2	12.8	1.6e-06	34884	MOUSE	Transcriptional activator protein Pur-alpha
Q05CL8	1	1	4.2	0.00013	2	2	6.5	1.7e-05	1	1	4.2	0.00034	64802.8	MOUSE	La-related protein 7
P62858	1	1	29	1.1e-07	2	2	56.5	2.5e-07	1	1	29	2e-06	7841.1	MOUSE	40S ribosomal protein S28
Q9CQR2	4	4	53	5.7e-07	2	2	31.3	1.8e-07	1	1	19.3	1.7e-07	9141.4	MOUSE	40S ribosomal protein S21
Q6A0D4					2	2	7.9	2.2e-06	1	1	2.2	0.00068	61537.6	MOUSE	Raftlin
Q91VM5					2	2	12.4	0.0023	1	1	4.6	0.00014	42162	MOUSE	RNA binding motif protein, X-linked-like-1
Q9ES28	1	1	1.2	0.00015	1	2	2	2.1e-06					97056.7	MOUSE	Rho guanine nucleotide exchange factor 7
P99027	1	1	20	0.00059	2	2	40	0.00053					11651	MOUSE	60S acidic ribosomal protein P2
Q3U1Z5	2	2	14.5	4.7e-06	2	2	14.5	9.3e-09					17618.8	MOUSE	G-protein-signaling modulator 3
Q9CPW4	2	2	21.2	8.8e-06	1	2	15.2	0.00047					16288.5	MOUSE	Actin-related protein 2/3 complex subunit 5
Q9CXP8	2	2	36.8	1.2e-05	2	2	70.6	0.00056					7229.4	MOUSE	Guanine nucleotide-binding protein G(I)/G(S)/G(O) subunit gamma-10
P62830					2	2	27.9	4.9e-08					14865.6	MOUSE	60S ribosomal protein L23
P67984					2	2	30.5	2.4e-05					14759.1	MOUSE	60S ribosomal protein L22
Q8BZ20					2	2	4.1	1.4e-08					79917.4	MOUSE	Poly [ADP-ribose] polymerase 12
P25444					2	2	14.7	5.5e-05					31231.6	MOUSE	40S ribosomal protein S2
P43024					1	2	18.9	2.9e-10					12352.2	MOUSE	Cytochrome c oxidase subunit 6A1, mitochondrial
P60867					2	2	16	0.0099					13372.8	MOUSE	40S ribosomal protein S20
P53026					2	2	13.4	4.9e-06					24916.6	MOUSE	60S ribosomal protein L10a
Q9JL15					1	2	11.1	6.6e-08					36161.9	MOUSE	Galectin-8
Q9CZX8					2	2	14.5	0.00051					16085.6	MOUSE	40S ribosomal protein S19
P97351					2	2	9.5	7.3e-05					29885.1	MOUSE	40S ribosomal protein S3a
Q9CY58					2	2	9.6	7.2e-05					44714.5	MOUSE	Plasminogen activator inhibitor 1 RNA-binding protein
Q91VE6					2	2	16.7	0.0034					36265.4	MOUSE	MKI67 FHA domain-interacting nucleolar phosphoprotein
Q8BGU5					2	2	6.7	0.00048					39395.1	MOUSE	Cyclin-Y
Q791V5					1	2	8.3	0.00031					33499.5	MOUSE	Mitochondrial carrier homolog 2
Q76MZ3					2	2	9.3	0.0072					65323.2	MOUSE	Serine/threonine-protein phosphatase 2A 65 kDa regulatory subunit A alpha isoform
P62274					2	2	35.7	0.0029					6676.8	MOUSE	40S ribosomal protein S29
Q8BTM8					1	1	1.5	0.0004	10	10	9	3.3e-07	281224	MOUSE	Filamin-A
P51881	1	1	7.7	1.4e-05	1	1	7.7	3.2e-07	1	2	7.7	2.9e-09	32931.6	MOUSE	ADP/ATP translocase 2
Q8R2Q8	1	1	11	0.0056	1	1	11	0.00016	1	2	11	5.8e-05	19152.2	MOUSE	Bone marrow stromal antigen 2
P08103	2	2	3.8	0.00021	1	1	1.5	0.0038	2	2	3.8	1.1e-06	59129.9	MOUSE	Tyrosine-protein kinase HCK
P15379	2	2	3.1	4.5e-06	1	1	1.5	4e-07	2	2	2.3	9.2e-07	85617.8	MOUSE	CD44 antigen
P63038	2	3	5.8	2.3e-09	1	1	3.7	0.0021	2	2	4	0.00087	60956	MOUSE	60 kDa heat shock protein, mitochondrial
Q62167					1	1	3.3	0.00052	1	2	3.3	8.5e-08	73102	MOUSE	ATP-dependent RNA helicase DDX3X
P62754	1	1	8	0.001	1	1	8	4.9e-06	1	1	8	0.002	28680.9	MOUSE	40S ribosomal protein S6
Q3THE2	1	1	5.8	1.1e-05	1	1	5.8	2.3e-05	1	1	5.8	1.2e-05	19779.3	MOUSE	Myosin regulatory light chain 12B
P21107	1	1	5.3	0.0005	1	1	5.3	0.0079	1	1	5.3	0.0022	32994.3	MOUSE	Tropomyosin alpha-3 chain
P10126	4	4	17.5	3.2e-05	1	1	1.9	0.0043	1	1	6.1	1.7e-06	50114.3	MOUSE	Elongation factor 1-alpha 1
Q61462					1	1	14.6	1.5e-07	1	1	14.6	7.7e-08	20748.4	MOUSE	Cytochrome b-245 light chain
Q8BU31					1	1	6.6	1.8e-06	1	1	6.6	6.5e-06	20745	MOUSE	Ras-related protein Rap-2c
Q80X90					1	1	1.5	4.4e-05	1	1	1.5	7.7e-05	277827	MOUSE	Filamin-B
Q91YU6					1	1	3.1	0.007	1	1	3.1	0.0072	72578.6	MOUSE	Leucine zipper putative tumor suppressor 2
Q8K4I3	1	1	1.3	0.00015	1	1	1.7	0.0084					87052.3	MOUSE	Rho guanine nucleotide exchange factor 6
P16858	1	1	7.2	0.00076	1	1	7.2	0.0027					35810.3	MOUSE	Glyceraldehyde-3-phosphate dehydrogenase
Q60790	1	1	1.8	0.00078	1	1	3.2	0.00041					95988.2	MOUSE	Ras GTPase-activating protein 3
P62751	1	1	12.8	0.00042	1	1	12.8	0.00018					17695.2	MOUSE	60S ribosomal protein L23a
Q9JLZ6	1	1	1.6	0.0022	1	1	1.6	0.002					66767.1	MOUSE	Hypermethylated in cancer 2 protein
B9EKI3	1	1	0.9	0.0099	1	1	0.9	0.0012					121804	MOUSE	TATA element modulatory factor
Q9JHL0	2	2	15.3	0.00031	1	1	9.4	2.2e-06					22876.4	MOUSE	Linker for activation of T-cells family member 2
P97449	2	2	3.1	1.5e-05	1	1	1.7	1.3e-06					109652	MOUSE	Aminopeptidase N
Q9D3N8	3	3	11.4	0.00048	1	1	3.1	0.0013					40628.6	MOUSE	Growth hormone-regulated TBC protein 1
Q9CX84	3	3	22.2	0.0025	1	1	10.2	0.00029					24678	MOUSE	Regulator of G-protein signaling 19
P70248	3	3	4.6	0.00056	1	1	2	4.7e-06					125948	MOUSE	Unconventional myosin-If
P84099					1	1	8.7	1e-07					23466.2	MOUSE	60S ribosomal protein L19
P62889					1	1	13.9	9.6e-05					12784.2	MOUSE	60S ribosomal protein L30
Q9D1L9					1	1	37.4	4.3e-07					9642	MOUSE	Ragulator complex protein LAMTOR5
Q9D898					1	1	7.8	1.3e-05					16980.4	MOUSE	Actin-related protein 2/3 complex subunit 5-like protein
Q9JKF1					1	1	1.8	0.0012					188744	MOUSE	Ras GTPase-activating-like protein IQGAP1
P62259					1	1	11.4	7.4e-06					29174.2	MOUSE	14-3-3 protein epsilon
Q9Z1G4					1	1	4.5	0.00011					96467.8	MOUSE	V-type proton ATPase 116 kDa subunit a isoform 1
P48962					1	1	7.7	0.00042					32904.6	MOUSE	ADP/ATP translocase 1
O88441					1	1	11	0.00055					29758.4	MOUSE	Metaxin-2
P17742					1	1	11.6	1.7e-05					17971.5	MOUSE	Peptidyl-prolyl cis-trans isomerase A
P00405					1	1	7.5	5.9e-05					25976.7	MOUSE	Cytochrome c oxidase subunit 2
P63321					1	1	5.8	1e-05					23553	MOUSE	Ras-related protein Ral-A
P86048					1	1	12.6	3.6e-05					24558.1	MOUSE	60S ribosomal protein L10-like
P68040					1	1	5	6.3e-06					35077	MOUSE	Guanine nucleotide-binding protein subunit beta-2-like 1
O09167					1	1	9.4	3e-05					18562	MOUSE	60S ribosomal protein L21
Q9D7S7					1	1	19.7	0.00083					14467.5	MOUSE	60S ribosomal protein L22-like 1
P63325					1	1	5.5	0.00018					18915.9	MOUSE	40S ribosomal protein S10
P0CAX8					1	1	6.3	0.0019					55747.3	MOUSE	T-cell activation GTPase-activating protein 1
Q9CXW3					1	1	9.2	0.00012					26510.4	MOUSE	Calcyclin-binding protein
P63213					1	1	18.3	0.00043					7850.2	MOUSE	Guanine nucleotide-binding protein G(I)/G(S)/G(O) subunit gamma-2
Q922B9					1	1	2.2	0.00012					136948	MOUSE	Sperm-specific antigen 2 homolog
Q9JLB0					1	1	4.7	0.00065					62631.3	MOUSE	MAGUK p55 subfamily member 6
Q9CRB9					1	1	5.3	0.00026					26334.7	MOUSE	Coiled-coil-helix-coiled-coil-helix domain-containing protein 3, mitochondrial
P12787					1	1	11.6	0.00062					16101.6	MOUSE	Cytochrome c oxidase subunit 5A, mitochondrial
P14869					1	1	8.5	0.0015					34216.7	MOUSE	60S acidic ribosomal protein P0
O88952					1	1	6.1	0.00038					21834.2	MOUSE	Protein lin-7 homolog C
P58466					1	1	6.1	0.00013					29266.6	MOUSE	Carboxy-terminal domain RNA polymerase II polypeptide A small phosphatase 1
Q60634					1	1	5.8	0.0027					47038.4	MOUSE	Flotillin-2
Q9JJI8					1	1	18.6	0.0004					8203.9	MOUSE	60S ribosomal protein L38
P62852					1	1	7.2	0.0036					13742.2	MOUSE	40S ribosomal protein S25
Q922S4					1	1	2.3	0.0012					103250	MOUSE	cGMP-dependent 3',5'-cyclic phosphodiesterase
P17809					1	1	4.9	0.00076					53985.1	MOUSE	Solute carrier family 2, facilitated glucose transporter member 1
Q5SUF2					1	1	3.2	0.0037					51450.6	MOUSE	Luc7-like protein 3
P14733					1	1	4.3	0.0049					66786.1	MOUSE	Lamin-B1
Q9JL26					1	1	2.7	0.002					122061	MOUSE	Formin-like protein 1
P62270					1	1	13.2	0.0028					17718.8	MOUSE	40S ribosomal protein S18
O70589					1	1	2.9	0.0039					105110	MOUSE	Peripheral plasma membrane protein CASK
Q9JIK5					1	1	1.4	0.0025					93551.9	MOUSE	Nucleolar RNA helicase 2
Q9D0E1	18	19	33.2	1.1e-08					12	13	22.4	9.3e-06	77649.5	MOUSE	Heterogeneous nuclear ribonucleoprotein M
P20029									5	6	11.6	3e-06	72422.6	MOUSE	78 kDa glucose-regulated protein
Q8BG05									6	6	28.8	0.0025	39652.3	MOUSE	Heterogeneous nuclear ribonucleoprotein A3
Q64337									5	5	21.3	1.3e-06	48163.2	MOUSE	Sequestosome-1
Q9R1K9									4	4	43	3.7e-06	19796.7	MOUSE	Centrin-2
Q6ZPZ3									3	4	7.5	0.00013	140969	MOUSE	Zinc finger CCCH domain-containing protein 4
O35648									3	3	33.5	0.00015	19519.2	MOUSE	Centrin-3
Q99020									3	3	20.4	3.5e-06	30831.5	MOUSE	Heterogeneous nuclear ribonucleoprotein A/B
P23198									3	3	25.7	2.3e-05	20855.6	MOUSE	Chromobox protein homolog 3
Q9WUM4									3	3	7.4	0.0084	53121.4	MOUSE	Coronin-1C
P62315	1	1	16.8	7e-08					2	2	18.5	9.7e-10	13281.7	MOUSE	Small nuclear ribonucleoprotein Sm D1
Q03963	3	3	11.3	1.5e-06					2	2	7.8	0.00091	58280.4	MOUSE	Interferon-induced, double-stranded RNA-activated protein kinase
O54962									2	2	51.7	2.4e-06	10102.7	MOUSE	Barrier-to-autointegration factor
Q9Z2X1									2	2	11.8	4.1e-07	45730.3	MOUSE	Heterogeneous nuclear ribonucleoprotein F
Q8BIQ5									2	2	7.4	2.7e-06	61341.8	MOUSE	Cleavage stimulation factor subunit 2
Q6NZF1									2	2	2.7	0.00029	86492.5	MOUSE	Zinc finger CCCH domain-containing protein 11A
Q69Z38									2	2	1.6	2.9e-05	191098	MOUSE	Pseudopodium-enriched atypical kinase 1
P18760									2	2	12.7	4.8e-05	18559.7	MOUSE	Cofilin-1
P84089									1	2	16.3	4.8e-05	12259.1	MOUSE	Enhancer of rudimentary homolog
P0CG49									2	2	7.5	0.0002	34368.8	MOUSE	Polyubiquitin-B
P62983									2	2	14.7	0.0002	17951.1	MOUSE	Ubiquitin-40S ribosomal protein S27a
Q61656									2	2	7.3	0.0097	69290.8	MOUSE	Probable ATP-dependent RNA helicase DDX5
Q9CPP0	1	1	9.7	4.2e-05					1	1	9.7	5.3e-06	19023.6	MOUSE	Nucleoplasmin-3
P17433	1	1	3.7	0.0015					1	1	3.7	0.0001	31349.5	MOUSE	Transcription factor PU.1
P70168	1	1	1	0.0057					1	1	1	0.00028	97185	MOUSE	Importin subunit beta-1
O70133	9	9	8.3	1.8e-06					1	1	1.1	0.0002	149476	MOUSE	ATP-dependent RNA helicase A
Q8CCS6									1	1	7.6	3e-06	32296.8	MOUSE	Polyadenylate-binding protein 2
Q91WM3									1	1	7.8	0.00033	52107.5	MOUSE	U3 small nucleolar RNA-interacting protein 2
Q99LF4									1	1	3.8	0.00025	55249.8	MOUSE	tRNA-splicing ligase RtcB homolog
Q9JKX4									1	1	3.8	2.9e-05	59482.6	MOUSE	Protein AATF
O35326									1	1	3.3	3.9e-05	30891.6	MOUSE	Serine/arginine-rich splicing factor 5
Q9WU78									1	1	3	8.6e-05	96025	MOUSE	Programmed cell death 6-interacting protein
P52432									1	1	3.8	0.00016	39107	MOUSE	DNA-directed RNA polymerases I and III subunit RPAC1
O08573									1	1	3.4	7.7e-05	40036.3	MOUSE	Galectin-9
Q8BL97									1	1	3.4	0.00031	30817.8	MOUSE	Serine/arginine-rich splicing factor 7
P84104									1	1	5.5	0.00066	19329.8	MOUSE	Serine/arginine-rich splicing factor 3
P61979									1	1	7.6	0.0041	50976.7	MOUSE	Heterogeneous nuclear ribonucleoprotein K
Q8K310									1	1	3	0.0016	94631.1	MOUSE	Matrin-3
Q9CPQ1									1	1	25	0.0091	8469.1	MOUSE	Cytochrome c oxidase subunit 6C
Q99LI7									1	1	3.6	0.0068	82877.2	MOUSE	Cleavage stimulation factor subunit 3
Q9CQW9									1	1	16.1	0.0054	14954.5	MOUSE	Interferon-induced transmembrane protein 3
P27659	1	1	2.2	0.0005									46110.3	MOUSE	60S ribosomal protein L3
P21279	1	1	5.8	0.00037									42158.5	MOUSE	Guanine nucleotide-binding protein G(q) subunit alpha
P50446	1	1	2.2	1.8e-05									59335.6	MOUSE	Keratin, type II cytoskeletal 6A
Q6ZPF4	1	1	1.9	4.7e-05									117170	MOUSE	Formin-like protein 3
Q9CQ22	1	1	8.1	7.3e-05									17749	MOUSE	Ragulator complex protein LAMTOR1
P12970	1	1	4.1	0.00069									29976.8	MOUSE	60S ribosomal protein L7a
Q8BHL7	1	1	46.2	0.0043									9076.6	MOUSE	CDC42 small effector protein 1
Q80SZ7	1	1	17.6	0.00017									7318.5	MOUSE	Guanine nucleotide-binding protein G(I)/G(S)/G(O) subunit gamma-5
Q9CRB2	1	1	12.4	0.00023									17247.3	MOUSE	H/ACA ribonucleoprotein complex subunit 2
Q8BP67	1	1	7.6	0.00084									17779.1	MOUSE	60S ribosomal protein L24
P07356	1	1	2.9	0.0016									38676.5	MOUSE	Annexin A2
Q8VDZ4	1	1	1.7	0.0018									77501.3	MOUSE	Palmitoyltransferase ZDHHC5
Q80VI1	2	2	4.2	3.9e-08									79513.6	MOUSE	E3 ubiquitin-protein ligase TRIM56
Q8K207	2	2	24	1.3e-05									13882.4	MOUSE	Uncharacterized protein C1orf21 homolog
P49710	2	2	6	0.00014									54240.6	MOUSE	Hematopoietic lineage cell-specific protein
O35295	2	3	7.4	0.00025									33901.6	MOUSE	Transcriptional activator protein Pur-beta
